# Multi-omics investigations uncover unique pathogenic markers in clinical *Klebsiella pneumoniae* that could be leveraged as novel antimicrobial targets

**DOI:** 10.1101/2023.12.22.573023

**Authors:** Lena-Sophie Swiatek, Kristin Surmann, Elias Eger, Justus Ursus Müller, Manuela Gesell Salazar, Sebastian Guenther, Guido Werner, Nils-Olaf Hübner, Jürgen A. Bohnert, Karsten Becker, Stefan E. Heiden, Uwe Völker, Michael Schwabe, Katharina Schaufler

**Affiliations:** Department of Epidemiology and Ecology of Antimicrobial Resistance, Helmholtz Institute for One Health, Helmholtz Centre for Infection Research HZI, Greifswald, Germany; Department of Functional Genomics, Interfaculty Institute for Genetics and Functional Genomics, University Medicine Greifswald, Germany; Pharmaceutical Biology, Institute of Pharmacy, University of Greifswald, Greifswald, Germany; Division 13 Nosocomial Pathogens and Antibiotic Resistances, Department of Infectious Diseases, Robert Koch Institute, Wernigerode, Germany; Central Unit for Infection Prevention and Control, University Medicine Greifswald, Greifswald, Germany.; Friedrich Loeffler-Institute of Medical Microbiology, University Medicine Greifswald, Greifswald, Germany.; University Medicine Greifswald, Greifswald, Germany

**Keywords:** Genomics, Transcriptomics, Proteomics, *Klebsiella*, Multidrug resistance, Anti-virulence strategies

## Abstract

**Background:** *Klebsiella pneumoniae* (KP), often multidrug-resistant (MDR), is a significant public health concern and frequently associated with various diseases including urinary-tract infection. In addition, in recent years, an increasing number of studies reports on the emergence of convergent KP that combine MDR with hypervirulence leading to severely limited treatment options and thus calling for alternative approaches.

**Methods:** In this study, we compared high-risk clonal KP lineages with less pathogenic *Klebsiella variicola* (KV) and *Klebsiella quasipneumoniae* (KQ) strains on multiple-omics levels and performed integrative data analysis to identify unique markers that could be subsequently leveraged as novel targets in alternative treatment strategies.

**Results:** Our initial genomic analysis revealed 107 genes as part of the patho-core genome in eight clinical KP that were associated with different metabolic pathways. Subsequent transcriptome and proteome analyses in infection-mimicking media demonstrated similar regulatory patterns among KP vs. other *Klebsiella* strains, again with metabolic responses playing a pivotal role. In total, we identified 193 KP-specific, differentially expressed genes on transcriptomic and/or proteomic levels. When then comparing these regulated genes to over 6,000 publicly available *Klebsiella* genomes, we identified unique markers either in KP genomes or adaptively regulated on transcriptomics and/or proteomics levels. An example for the latter was a gene cluster for the cellobiose phosphotransferase system that has been previously described in the context of bacterial virulence and biofilm formation.

**Conclusion:** In conclusion, our study not only highlights that KP strains demonstrate metabolic flexibility in response to particular environmental conditions, which is potentially important for their success as opportunistic pathogens, but identified unique KP-markers. Subsequent studies are needed to explore whether these markers might be prospectively used as novel anti-virulence targets, providing alternatives to traditional antibiotics.
