## Supplementary material for "Multi-omics investigations uncover unique pathogenic markers in clinical *Klebsiella pneumoniae* that could be leveraged as novel antimicrobial targets": Table S4

### Sheet: Table S4
Table S4: Functional categories designed for in-depth characterization of regulated genes with their respective numbers. Four different main groups (Porins/transporter, metabolism, regulation, and others) were assigned. In a second step, more detailed categories were defined. Number of regulations were differentiated between proteomic (p) and transcriptomic (t) levels and whether they are up- (up…
Porins/transporter
cat number	catgegory	p dwn	p up	t dwn	t up
1	Porin	0	1	0	3
2	ABC transporter	5	0	1	6
3	PTS	0	0	0	0
4	Expoter	1	0	0	0
5	MFS transporter	0	0	2	6
6	Permease	0	0	0	1
7	Two component system	0	0	0	4
8	other transporter	0	0	0	4
Metabolism
cat number	catgegory	p dwn	p up	t dwn	t up
9	Sulfur	0	1	0	8
10	Nitrogen/ammonia	0	1	0	2
11	Citrate	0	3	0	2
12	Posphate	0	0	0	7
13	Biotin/fatty acid	0	2	1	4
14	Carbohydrate	3	2	2	15
15	Amino acid	3	1	0	17
16	O-antigen/LPS/cell well	4	0	0	8
17	Ribosomes/tRNA	2	1	0	3
18	Peptide	0	2	0	3
19	Nucleotide	0	0	0	1
Regulation/stress response
cat number	catgegory	p dwn	p up	t dwn	t up
20	regulators / transcription factors	5	1	1	14
21	stress response	0	1	0	4
Others
cat number	catgegory	p dwn	p up	t dwn	t up
22	chaperones	0	0	0	2
23	toxin-antitoxin	1	0	0	1
24	DNA	0	1	0	3
25	unkown	1	2	2	8
26	resistance	2	0	1	0
27	others	2	1	2	18
total number		29	20	12	144
