## Supplementary material for "Multi-omics investigations uncover unique pathogenic markers in clinical *Klebsiella pneumoniae* that could be leveraged as novel antimicrobial targets": Table S5

### Sheet: Table S5
Table S5: Assignment of clusters to the developed functional category. Each cluster was assigned to a category number (Supplementary table 1). Further it is differentiated whether up- or down-regulation in KP compared to KV was detected on transcriptomic (RNA) or proteomic (protein) level.
Cluster ID	Category number	Regulation	Omics level
cl00019	10	up	protein
cl00122	1	up	RNA
cl00156	9	up	RNA
cl00275	27	dwn	protein
cl00362	21	up	RNA
cl00441	2	up	RNA
cl00452	10	up	RNA
cl00491	27	up	RNA
cl00571	13	up	protein
cl00690	15	up	RNA
cl00734	5	dwn	RNA
cl00851	14	up	RNA
cl01016	14	dwn	RNA
cl01020	2	up	RNA
cl01035	27	up	RNA
cl01080	15	dwn	protein
cl01435	5	dwn	RNA
cl01457	21	up	RNA
cl01457	21	up	protein
cl01478	14	up	RNA
cl01483	27	dwn	RNA
cl01520	11	up	RNA
cl01520	11	up	protein
cl01595	21	up	RNA
cl01810	9	up	RNA
cl01855	20	up	RNA
cl01884	11	up	RNA
cl01884	11	up	protein
cl01934	24	up	RNA
cl01978	9	up	RNA
cl02041	11	up	protein
cl02165	2	up	RNA
cl02168	17	up	protein
cl02199	27	up	RNA
cl02200	20	up	RNA
cl02207	27	dwn	RNA
cl02262	14	dwn	RNA
cl02455	22	up	RNA
cl02465	14	up	RNA
cl02470	20	up	RNA
cl02761	2	dwn	protein
cl02771	20	dwn	protein
cl02871	25	dwn	RNA
cl02893	14	up	RNA
cl02930	9	up	RNA
cl02931	9	up	RNA
cl02947	17	dwn	protein
cl02948	17	up	RNA
cl02956	1	up	RNA
cl02956	1	up	protein
cl02960	13	dwn	RNA
cl03037	20	dwn	RNA
cl03041	18	up	RNA
cl03093	2	up	RNA
cl03182	2	dwn	RNA
cl03246	25	dwn	RNA
cl03293	27	up	RNA
cl03297	9	up	protein
cl03396	9	up	RNA
cl03525	20	dwn	protein
cl03537	4	dwn	protein
cl03542	14	dwn	protein
cl03634	23	dwn	protein
cl03745	7	up	RNA
cl03746	7	up	RNA
cl03828	24	up	protein
cl03864	18	up	RNA
cl03864	18	up	protein
cl03866	18	up	protein
cl03944	18	up	RNA
cl03962	26	dwn	RNA
cl03973	17	dwn	protein
cl03976	20	up	protein
cl04012	15	up	RNA
cl04087	14	up	RNA
cl04088	2	dwn	protein
cl04110	27	up	protein
cl04243	8	up	RNA
cl04244	5	up	RNA
cl04278	12	up	RNA
cl04306	20	up	RNA
cl04307	15	up	RNA
cl04309	25	up	RNA
cl04310	20	up	RNA
cl04310	20	up	protein
cl04311	13	up	RNA
cl04312	13	up	RNA
cl04315	15	up	RNA
cl04316	20	up	RNA
cl04321	27	up	RNA
cl04322	14	up	RNA
cl04322	14	up	protein
cl04323	8	up	RNA
cl04324	25	up	RNA
cl04325	22	up	RNA
cl04326	10	up	RNA
cl04327	16	up	RNA
cl04328	25	up	RNA
cl04329	15	up	RNA
cl04332	27	up	RNA
cl04332	27	up	protein
cl04333	5	up	RNA
cl04334	13	up	RNA
cl04334	13	up	protein
cl04335	25	up	RNA
cl04336	5	up	RNA
cl04337	6	up	RNA
cl04337	6	up	RNA
cl04341	16	up	RNA
cl04342	23	up	RNA
cl04343	20	up	RNA
cl04344	20	up	RNA
cl04347	27	up	RNA
cl04348	20	up	RNA
cl04349	19	up	RNA
cl04351	20	up	RNA
cl04352	21	up	RNA
cl04353	15	up	RNA
cl04356	27	up	RNA
cl04361	24	up	RNA
cl04362	15	up	RNA
cl04364	24	up	RNA
cl04365	16	up	RNA
cl04366	25	up	RNA
cl04368	15	up	RNA
cl04370	20	up	RNA
cl04371	15	up	RNA
cl04374	27	up	RNA
cl04376	1	up	RNA
cl04377	14	up	RNA
cl04377	14	up	protein
cl04379	12	up	RNA
cl04380	15	up	RNA
cl04381	27	up	RNA
cl04382	27	up	RNA
cl04383	14	up	RNA
cl04385	27	up	RNA
cl04386	16	up	RNA
cl04390	15	up	RNA
cl04391	20	up	RNA
cl04392	16	up	RNA
cl04394	8	up	RNA
cl04403	27	up	RNA
cl04407	15	up	RNA
cl04416	25	up	RNA
cl04418	16	up	RNA
cl04419	27	up	RNA
cl04422	14	up	RNA
cl04423	2	up	RNA
cl04428	25	up	RNA
cl04433	12	up	RNA
cl04435	25	up	RNA
cl04439	12	up	RNA
cl04442	14	up	RNA
cl04444	14	up	RNA
cl04445	15	up	RNA
cl04447	15	up	RNA
cl04448	13	up	RNA
cl04451	9	up	RNA
cl04452	2	up	RNA
cl04453	9	up	RNA
cl04456	12	up	RNA
cl04459	13	up	RNA
cl04460	14	up	RNA
cl04463	14	up	RNA
cl04466	8	up	RNA
cl04469	14	up	RNA
cl04470	15	up	RNA
cl04471	14	up	RNA
cl04472	7	up	RNA
cl04473	27	up	RNA
cl04474	14	up	RNA
cl04475	20	up	RNA
cl04476	5	up	RNA
cl04477	27	up	RNA
cl04478	5	up	RNA
cl04479	12	up	RNA
cl04481	17	up	RNA
cl04482	7	up	RNA
cl04484	12	up	RNA
cl04485	15	up	RNA
cl04486	14	up	RNA
cl04487	15	up	RNA
cl04487	15	up	protein
cl04490	17	up	RNA
cl04491	27	up	RNA
cl04500	15	up	RNA
cl05041	26	dwn	protein
cl05158	27	dwn	protein
cl06254	16	dwn	protein
cl06255	16	dwn	protein
cl06256	16	dwn	protein
cl06257	16	dwn	protein
cl06295	2	dwn	protein
cl06305	14	dwn	protein
cl06336	25	dwn	protein
cl06349	14	dwn	protein
cl06382	2	dwn	protein
cl06385	2	dwn	protein
cl06388	26	dwn	protein
cl06393	15	dwn	protein
cl06417	20	dwn	protein
cl06439	20	dwn	protein
cl06450	15	dwn	protein
cl06452	20	dwn	protein
