## Supplementary material for "Multi-omics investigations uncover unique pathogenic markers in clinical *Klebsiella pneumoniae* that could be leveraged as novel antimicrobial targets": Table S6

### Sheet: Table S6
Table S6: Taxonomic distribution of selected markers. The representative protein sequences for the indicated selected markers were blasted against the NCBI nr database using BLASTP with a cut-off of 95% coverage and identity. Whenever possible the taxonomic IDs were extracted on species level, otherwise on genus level. The number of hits found among the different species is shown for each selecte…
Species	celA	celB	celF	chbF	citA	citS	citX	cydA	cydB	fabG	pgtA	pgtB	pgtC	pgtP	phnR	phnS	phnT	phnU	phnV	phnW	phnX
Citrobacter	0	0	0	0	0	0	0	0	0	0	0	0	0	2	0	0	0	0	0	0	0
Citrobacter portucalensis	0	0	0	0	0	0	0	0	0	0	0	1	0	0	0	0	0	0	0	0	0
Clostridium perfringens	0	0	0	0	0	0	0	2	0	0	0	0	0	0	0	0	0	0	0	0	0
Enterobacter sp. HMSC055A11	0	0	0	0	0	0	0	0	0	0	0	0	0	1	0	0	0	0	0	0	0
Enterobacteriaceae	0	0	0	0	0	0	0	1	1	0	0	0	0	0	0	0	0	1	0	0	0
Enterobacteriaceae bacterium 8376wD9	0	0	0	0	1	0	0	0	0	0	0	0	0	0	0	0	0	0	0	0	0
Enterobacteriaceae bacterium S05	0	0	0	0	0	0	0	0	0	0	0	1	0	0	0	0	1	0	0	0	0
Enterobacteriaceae bacterium strain FGI 57	0	0	0	0	0	0	0	1	0	0	0	0	0	0	0	0	0	0	0	0	0
Enterobacteriaceae bacterium TzEc084	0	0	0	0	0	0	0	0	0	0	0	1	0	0	0	0	0	0	0	0	0
Escherichia coli	0	0	0	0	0	0	1	0	0	2	1	1	1	0	0	0	0	0	0	0	2
Klebsiella spp.	2	8	6	12	18	8	4	13	11	4	11	12	18	15	15	12	8	11	10	6	13
Klebsiella aerogenes	14	44	93	0	0	1	1	14	24	0	1	1	0	0	41	95	76	72	62	74	67
Klebsiella africana	0	1	1	0	2	1	1	0	4	2	4	4	2	3	1	1	1	2	1	1	2
Klebsiella grimontii	0	0	0	0	0	0	0	1	5	0	0	0	0	8	0	0	0	0	0	0	0
Klebsiella huaxiensis	0	0	0	0	0	0	0	0	0	0	0	0	0	0	2	0	0	0	0	0	0
Klebsiella michiganensis	0	0	0	0	0	0	0	16	18	1	0	3	0	30	19	0	0	0	0	0	0
Klebsiella oxytoca	0	0	0	0	0	0	0	11	7	2	37	33	35	18	13	0	0	0	0	0	0
Klebsiella pasteurii	0	0	0	0	0	0	0	1	2	1	0	0	0	1	0	0	0	0	0	0	0
Klebsiella pneumoniae	137	462	542	613	528	367	161	203	215	309	606	973	804	511	174	415	424	334	277	469	437
Klebsiella quasipneumoniae	0	0	0	78	145	109	36	26	36	3	79	199	76	101	41	95	118	102	91	135	99
Klebsiella quasivariicola	3	3	4	5	1	6	1	0	1	3	3	3	4	3	1	6	8	4	4	4	4
Klebsiella sp.	0	0	0	0	0	2	0	0	0	0	0	0	0	0	0	0	0	0	0	0	0
Klebsiella sp. 1400	0	0	0	0	0	0	0	1	0	0	0	0	0	0	0	0	0	0	0	0	0
Klebsiella sp. 141153	0	0	1	0	0	0	0	0	0	0	0	0	0	0	0	0	0	0	1	0	0
Klebsiella sp. 141203	0	0	0	0	0	0	0	0	0	0	0	0	0	0	0	0	1	0	1	0	0
Klebsiella sp. 2019SCSN059	0	0	0	0	0	1	0	0	0	0	1	1	1	0	0	1	1	1	0	0	0
Klebsiella sp. 54	0	0	0	0	0	1	0	0	0	0	0	0	0	0	0	1	0	0	0	1	1
Klebsiella sp. B-Nf7	0	1	1	0	0	0	0	0	0	0	0	0	0	0	0	0	0	0	0	0	0
Klebsiella sp. CTHL.F3a	0	0	0	0	0	0	0	0	1	0	0	0	0	0	0	0	0	0	0	0	0
Klebsiella sp. GL120222-02	0	0	0	0	1	0	0	0	1	0	0	0	0	0	0	0	0	0	0	0	0
Klebsiella sp. HMSC09D12	0	0	0	0	0	0	0	0	0	0	0	0	1	0	0	0	0	0	0	0	0
Klebsiella sp. HMSC16A12	0	0	0	0	0	0	0	0	0	1	0	2	1	0	0	0	0	0	0	0	0
Klebsiella sp. H-Nf2	0	0	0	0	1	0	1	0	0	0	0	0	0	0	0	0	0	0	0	0	0
Klebsiella sp. HSTU-Sny5	0	0	0	1	0	0	0	0	0	0	0	0	0	1	0	0	0	0	0	0	0
Klebsiella sp. K4-130	0	0	0	0	0	0	0	0	0	0	0	0	0	0	0	1	0	1	0	1	0
Klebsiella sp. K4-154	0	1	1	0	0	0	0	0	0	0	0	0	0	0	0	0	0	0	0	0	0
Klebsiella sp. K4-172	0	0	0	0	0	0	0	0	0	0	1	1	0	1	0	0	0	0	0	0	0
Klebsiella sp. K4-188	0	0	1	0	0	0	0	0	0	0	0	0	0	0	0	0	0	0	0	0	0
Klebsiella sp. K4-38	0	0	0	0	0	0	0	0	0	0	0	0	1	0	0	0	0	0	0	0	0
Klebsiella sp. K4-50	0	0	0	0	1	0	0	0	0	0	0	0	0	0	0	0	0	0	0	0	0
Klebsiella sp. K5-210	0	0	0	1	0	1	0	0	0	0	0	0	0	0	0	0	0	0	0	0	0
Klebsiella sp. K5-309	0	0	0	0	0	0	0	0	0	0	0	1	0	0	0	0	0	0	0	0	0
Klebsiella sp. K6-148	0	1	0	0	0	0	0	0	0	0	0	0	0	0	0	0	0	0	0	0	0
Klebsiella sp. K6-243	0	0	0	0	0	0	1	0	0	0	0	0	0	0	0	0	0	0	0	0	0
Klebsiella sp. Kpp	0	0	0	0	0	0	0	0	1	0	0	0	0	0	0	0	0	1	0	1	0
Klebsiella sp. MS 92-3	0	0	0	0	0	0	0	0	0	0	1	0	1	0	1	0	0	0	0	0	0
Klebsiella sp. Q2	0	0	0	0	0	0	1	0	0	0	0	0	0	0	0	0	0	0	0	0	0
Klebsiella sp. RC2	0	0	0	0	0	0	0	0	1	0	0	0	0	0	0	0	0	0	0	0	0
Klebsiella sp. RHBSTW-00215	0	0	0	0	0	0	0	0	0	0	0	0	0	0	1	0	0	0	0	0	0
Klebsiella sp. RHBSTW-00465	0	0	0	0	0	0	0	0	0	0	0	0	0	0	1	0	0	0	0	0	0
Klebsiella sp. WP8-S18-ESBL-06	0	0	0	0	0	0	0	0	1	0	0	0	0	0	0	0	0	0	0	0	0
Klebsiella sp. Z2	0	0	0	0	0	0	0	0	0	0	0	0	1	0	0	0	0	0	0	0	0
Klebsiella spallanzanii	0	0	0	0	0	0	0	1	1	0	0	0	0	0	3	0	0	0	0	0	0
Klebsiella variicola	2	2	4	4	77	63	26	22	27	0	0	0	0	1	0	2	2	1	2	2	2
Kluyvera ascorbata	0	0	0	0	0	0	0	1	0	0	0	0	0	0	0	0	0	0	0	0	0
Kluyvera cryocrescens	0	0	0	0	0	0	0	0	2	0	0	0	0	0	0	0	0	0	0	0	0
Kluyvera genomosp. 1	0	0	0	0	0	0	0	0	1	0	0	0	0	0	0	0	0	0	0	0	0
Kluyvera georgiana	0	0	0	0	0	0	0	1	1	0	0	0	0	0	0	0	0	0	0	0	0
Kluyvera intermedia	0	0	0	0	0	0	0	0	1	0	0	0	0	0	0	0	0	0	0	0	0
Pseudocitrobacter	0	0	0	0	0	0	0	1	0	0	0	0	0	0	0	0	0	0	0	0	0
Pseudocitrobacter corydidari	0	0	0	0	0	0	0	1	0	0	0	0	0	0	0	0	0	0	0	0	0
Raoultella	0	0	0	0	0	0	0	0	0	0	0	0	0	0	2	0	0	0	0	0	0
Raoultella ornithinolytica	0	0	0	0	0	0	0	0	0	0	0	0	0	0	6	0	0	0	0	0	0
Raoultella planticola	0	0	0	0	0	0	0	0	0	0	0	0	0	0	5	0	0	0	0	0	0
Raoultella sp. BIGb0138	0	0	0	0	0	0	0	0	0	0	0	0	0	0	1	0	0	0	0	0	0
Salmonella enterica	1	0	0	0	0	0	0	0	0	0	0	0	0	0	3	2	1	0	4	3	3
Samsonia erythrinae	0	0	0	0	0	0	0	0	0	0	0	0	0	0	1	0	0	0	0	0	0
uncultured Klebsiella sp.	0	0	0	0	1	0	0	0	0	0	0	0	0	0	0	0	1	0	0	0	0
Veillonella dispar	0	0	0	1	0	0	0	0	0	0	0	0	0	0	0	0	0	0	0	0	0
